# Comprehensive evaluation of statistical approaches for differential metaproteomics

**DOI:** 10.64898/2025.12.10.693402

**Authors:** Tjorven Hinzke, Benoit J. Kunath, J. Alfredo Blakeley-Ruiz, Abigail Korenek, Simina Vintila, Paul Wilmes, Manuel Kleiner

**Affiliations:** University of Greifswald, partner of the Greifswald Mire Centre, Greifswald, Germany; Helmholtz Institute for One Health, Greifswald, Germany; Department of Plant and Microbial Biology, North Carolina State University, Raleigh, NC, USA; Luxembourg Centre for Systems Biomedicine, University of Luxembourg, Esch-sur-Alzette, Luxembourg; Multiomics Data Science, Department of Cancer Research, Luxembourg Institute of Health, Strassen, Luxembourg; Department of Life Sciences and Medicine, Faculty of Science, Technology and Medicine, University of Luxembourg, Esch-sur-Alzette, Luxembourg

**Keywords:** Quantitative proteomics, regression, Bayesian statistics, generalized linear mixed models, edgeR, limma, microbiome, holobiont, microbial community

## Abstract

**Background:** Metaproteomics characterizes and compares molecular phenotypes of organisms in communities by comprehensively analyzing their protein expression profiles using statistical methods. However, not all statistical methods are suitable for determining differentially abundant protein groups in metaproteomic analyses. Statistical challenges in metaproteomics include: data sparsity, non-normality, compositionality, and large between-sample variability. These challenges can potentially be addressed with several data processing steps, including imputation, normalization, transformation, and selection of the appropriate statistical tests. The potential combinations of different processing methods create a complex matrix of analysis options and it is currently unclear how these combinations impact the results of statistical tests on metaproteomic data.

**Results:** To determine what data processing methods and statistical tests are best for identifying differentially abundant proteins in metaproteomics datasets, we generated a set of thirteen metaproteomic samples with known compositions, known differences, and differing levels of complexity. These defined metaproteomes address the general challenges outlined above, using various scenarios in metaproteomic data analyses. We compared over 110 different statistical analysis combination options, including regression-based tools, general statistics inference, and machine learning techniques. We found that several combinations within the frameworks of limma, edgeR, MaAslin2, custom linear and Bayesian linear models, and random forests all offer suitable evaluation options.

**Conclusions:** We highlight key recommendations for differential expression analysis in metaproteomics. Our work enables improved assessment of statistical methods for metaproteomics by establishing a framework for testing statistical approaches, including comprehensive raw mass spectrometry data and reproducible benchmarking code.
