## Supplementary Tables for "Comprehensive evaluation of statistical approaches for differential metaproteomics": Supp_Table_1_new.xlsx

### Sheet: ST1
Supplementary Table 1: Percentage peptide composition per defined metaproteome ("Mix", M1-M13). HT: high temperature, LT: low temperature, HL: high light, LL: low light, CM: complex medium, MM: minimal medium
Mix	mouse faecal pellet matrix	sterile corn root matrix	gnotobiotic mouse faecal pellets matrix	Thermus thermophilus HT	Thermus thermophilus LT	Chlamydomonas reinhardtii HL	Chlamydomonas reinhardtii LL	Rhizobium leguminosarum 3841	Rhizobium leguminosarum VF39	Escherichia coli CM	Escherichia coli MM	Bacilllus thetaiotaomicron	Total (%)
mouse faecal pellet matrix
M1	65	NA	NA	10	0	5	0	5	0	10	0	5	100
M2	65	NA	NA	0	10	0	5	5	0	0	10	5	100
M3	63	NA	NA	30	0	1	0	0	0	1	0	5	100
M4	55	NA	NA	10	0	10	0	0	5	0	10	10	100
M5	78	NA	NA	0	1	0	5	0	10	5	0	1	100
M6	53	NA	NA	10	5	10	10	1	1	5	5	0	100
sterile corn root matrix
M7	NA	65	NA	10	0	5	0	5	0	10	0	5	100
M8	NA	65	NA	0	10	0	5	5	0	0	10	5	100
M9	NA	63	NA	30	0	1	0	0	0	1	0	5	100
M10	NA	55	NA	10	0	10	0	0	5	0	10	10	100
M11	NA	78	NA	0	1	0	5	0	10	5	0	1	100
gnotobiotic mouse faecal pellets matrix
M12	NA	NA	65	10	0	5	0	5	0	10	0	5	100
M13	NA	NA	65	0	10	0	5	5	0	0	10	5	100
