## Supplementary Tables for "Comprehensive evaluation of statistical approaches for differential metaproteomics": Supp_Table_4_new.xlsx

### Sheet: ST4
Supplementary Table 4: Pure cultures and matrices used in this study for generating defined metaproteomes, their culturing/acquisition conditions and protein extraction methods
Pure cultures and Matrices	Growth/Acquisition	Protein extraction	Desalting
Pure cultures
Thermus thermophilus high temperature	ATCC medium 697; incubation for 24h at 70°C and 180 rpm	FASP Protocol with bead beating	Yes
Thermus thermophilus low temperature	ATCC medium 697; incubation for 48h at 55°C and 180 rpm	FASP Protocol with bead beating	Yes
Chlamydomonas reinhardtii high light	TAP medium + arginine; incubation for 3 days at room temperature, 270µE and 85 rpm with 12:12 dark:light cycle	FASP Protocol with bead beating	Yes
Chlamydomonas reinhardtii low light	TAP medium + arginine; incubation for 3 days at room temperature, 27µE and 90 rpm	FASP Protocol with bead beating	Yes
Rhizobium leguminosarum bv. viciae 3841	YEM-broth; incubation for 24h at 28°C and 180rpm	FASP Protocol without bead beating	Yes
Rhizobium leguminosarum bv. viciae VF39	YEM-broth; incubation for 24h at 28°C and 180rpm	FASP Protocol without bead beating	Yes
Escherichia coli complex medium	LB medium; incubation for 24h at 37°C and 150rpm	FASP Protocol without bead beating	Yes
Escherichia coli minimal medium	M9 medium; incubation for 24h at 37°C and 150rpm	FASP Protocol without bead beating	Yes
Bacteroides thetaiotaomicron	Meat medium; incubation for 48h at 37°C in hungate tube in an anaerobic chamber	FASP Protocol without bead beating	Yes
Matrices
Mouse faecal pellets	Collection of fecal pellets from 4 different cages of unused mice	FASP Protocol with bead beating	Yes
Sterile corn roots	Collection of several corn roots grown in fully sterile conditions	S-Trap Protocol with bead beating	Yes
Gnotobiotic mouse faecal pellets	Collection of fecal pellets from 2 different cages of gnotobiotic mice after seeding with 13 defined bacteria	S-Trap Protocol with bead beating	Yes
