## Supplementary Tables for "Comprehensive evaluation of statistical approaches for differential metaproteomics": Supp_Table_5_new.xlsx

### Sheet: ST5
Supplementary Table 5: Metaproteomics database building blocks and respective accession numbers.
Organisms	Building Block	Proteome/Database
Thermus thermophilus	Isolate	Thermus thermophilus HB27 - UP001248318
Chlamydomonas reinhardtii	Isolate	Chlamydomonas reinhardtii CC503 - UP000006906
Rhizobium leguminosarum bv. viciae 3841	Isolate	Rhizobium leguminosarum bv. viciae 3841 - UP000006575
Rhizobium leguminosarum bv. viciae VF39	Isolate	Rhizobium leguminosarum bv. viciae VF39 - UP000662259
Escherichia coli	Isolate	Escherichia coli K12 - UP000000625
Bacteroides thetaiotaomicron	Isolate	Bacteroides thetaiotaomicron - UP000001414
Mus musculus	Host	Mus musculus - UP000000589
Zea mays	Host / Diet	Zea mays - UP000007305
Soy	Diet	Glycine max (Soybean) (Glycine hispida) (cv. Williams 82) - UP000008827
Wheat	Diet	Triticum aestivum (Wheat) (cv. Chinese Spring) - UP000019116
Contaminant	Contaminant	cRAP Database (https://www.thegpm.org/crap/)
Mixes	Assembly
M1-M6	Concatenated isolates clustered at 95% + Metagenome clustered at 95% + Mouse proteome clustered at 95% + Concatenated diet (Corn, Soy and Wheat proteomes) clustered at 95%
M7-M11	Concatenated isolates clustered at 95% + Corn proteome clustered at 95%
M12-M13	Concatenated isolates clustered at 95% + Gnotobiotic proteomes clustered at 95% + Mouse proteome clustered at 95% + Concatenated diet (Corn, Soy and Wheat proteomes) clustered at 95%
